# Bypassing the Batch Effects to Improve the Reusability of RAD-seq Data: A Case Study of Recurrent Hybridization in the Japanese *Torreya* Species Complex

**DOI:** 10.64898/2025.12.17.694994

**Authors:** Wenbin Zhou, Shota Sakaguchi

**Affiliations:** Department of Biology, The University of North Carolina at Chapel Hill, Chapel Hill, North Carolina 27599, United States; Graduate School of Human and Environmental Studies, Kyoto University, Yoshida-Nihonmatsu-cho, Sakyo-ku, Kyoto 606-8501, Japan

**Keywords:** genome skimming, gymnosperms, hybridization, phylogenomics, plastome, RAD-seq

## Abstract

Understanding the evolutionary effects of natural hybridization in gymnosperms remains limited due to their large genome sizes and frequent reliance on sparce molecular data. In this study, we reassessed the evolutionary history and taxonomy of the Japanese *Torreya* species complex (*T. nucifera*) by integrating the morphological characteristics, environmental niches, and molecular evidence. We developed RADADOR version 2 to overcome allele dropout (ADO) issues in RAD-seq data sets. This version of RADADOR enabled us to recover ADO loci using low-coverage whole genome sequencing (lc-WGS) data (∼5–10X coverage). We integrated previously generated plastome and RAD-seq data with whole genome data to build robust, genome-wide phylogenies. Subsequently, we employed PhyloNet to detect hybridization events in *Torreya* and utilized a fossilized birth-death model to estimate the formation times of Japanese *Torreya* species. Our phylogenetic results indicated conflicting nuclear and plastome topologies and suggested two historical hybridization events in Japanese *Torreya*. One ancient hybridization between *T. nucifera* and a North American lineage likely contributed to the origin of *T. fruticosa*, while a more recent event may have generated a putative hybrid in regions where their distributions overlap. Integrating the lc-WGS data and RAD-seq data in a reproducible framework revealed the complex reticulate evolution of *Torreya* in Japan and underscores the repeated contribution of inter-specific hybridization to the evolution of gymnosperms.
