## Supplementary material for "Bypassing the Batch Effects to Improve the Reusability of RAD-seq Data: A Case Study of Recurrent Hybridization in the Japanese *Torreya* Species Complex": TableS1

### Sheet: Sheet1
Table S1 Voucher of collected samples in our study
sample ID	Species	location	cp type	ITS type	RADADOR results (locus number)	Habits and other notes	plastome length (bp)	GenBank ID	NCBI accession number	rbcL	trnL-trnF	ITS
SB3	T. nucifera	Shiiba, Miyazaki	C1	likely I2		Tree	136773
OTA4	T. fruticosa	Otari, Nagano	C2	likely I2		Shrub	136231
NM2	T. fruticosa	Naramata, Gunma	C2	likely I2		Shrub	136225
97	T. fruticosa	Furuya, Kutsuki-mura	C2	I2	1422	Shrub	136795	PV874301	SAMN49033941
98	T. fruticosa	Furuya, Kutsuki-mura	C2	I2	1827	Shrub	136729	PV874302	SAMN49033942
99	T. fruticosa	Furuya, Kutsuki-mura	C2	I2	2061	Shrub	136900	PV874303	SAMN49033943
100	T. fruticosa	Furuya, Kutsuki-mura	C2	I2	1405	Shrub	136918	PV874304	SAMN49033944
1	T. fruticosa Hybrid?	Inami, Mie	C1	I2		intermediate				PV867286	PV867290	PV825776
2	T. fruticosa	Inami, Mie	C2	I2		Shrub				PV867287	PV867291	PV825777
3	T. fruticosa	Inami, Mie	C2	I2		Shrub				PV867288	PV867292	PV825778
A	T. fruticosa	Inami, Mie	C2	likely I2		Shrub				NA	PV867293	PV825779
B	T. fruticosa Hybrid	Inami, Mie	C1	I2	2063	intermediate	137125	PV874305	SAMN49033946	NA	PV867294	PV825780
C	T. fruticosa	Inami, Mie	C2	likely I2		Shrub				NA	PV867295	PV825781
D	T. fruticosa	Inami, Mie	C2	likely I2	2030	Shrub	136894	PV874306	SAMN49033945	NA	PV867296	PV825782
E	T. fruticosa	Inami, Mie	C2	I2		Shrub				NA	PV867297	PV825783
F	T. fruticosa Hybrid?	Inami, Mie	C1	I2		intermediate				NA	PV867298	PV825784
G	T. fruticosa Hybrid?	Inami, Mie	C1	I2		intermediate				NA	PV867299	PV825785
H	T. fruticosa Hybrid?	Inami, Mie	C1	I2		intermediate				NA	PV867300	PV825786
I	T. fruticosa	Inami, Mie	C2	I2		Shrub				NA	PV867301	PV825787
Note: cp type and ITS type are matching to the genotypes from Aizawa & Worth, 2021 with C1 (highlighted by green color): GC C2:TA.
