## Supplementary material for "Bypassing the Batch Effects to Improve the Reusability of RAD-seq Data: A Case Study of Recurrent Hybridization in the Japanese *Torreya* Species Complex": TableS2

### Sheet: Sheet1
Table S2 The morphology matrix of all Torreya species including fossils
Characters	T. californica	T. taxifolia	T. jackii	T. fargesii	T. yunnanensis	T. grandis	T. nucifera	T. fruticosa	Hybrid	T. antiqua*	T. bilinica*	T. bonseri*	T. borealis*	T. caroliniana*	T. clarnensis*	T. densifolia*	T. dicksonioides*	T. falcata*	T. geometrotum*	T. gracilis*	T. gracillima*	T. longifolia*	T. masonii*	T. miocenica*	T. moelleri*	T. nancyana*	T. oblanceolata*	T. parvifolia*	T. sp.1*	T. valida*	T. virginica*	T. kazachstanica*
2-year-old branch color: reddish brown (0), yellowish (1)	0	1	0	1	1	1	0	0	0	NA	NA	NA	NA	NA	NA	NA	NA	NA	NA	NA	NA	NA	NA	NA	NA	NA	NA	NA	NA	NA	NA	NA
Abaxial stomatal band colors: Gray of white (0), light brown or yellow (1)	0	0	0	1	1	1	1	1	1	NA	NA	NA	NA	NA	NA	NA	NA	NA	NA	NA	NA	NA	NA	NA	NA	NA	NA	NA	NA	NA	NA	NA
Female gametophyte tissue texture: Slightly wrinkled (0), Deeply wrinkled (1)	0	1	1	1	1	0	0	0	0	NA	NA	NA	NA	NA	NA	NA	NA	NA	NA	NA	NA	NA	NA	NA	NA	NA	NA	NA	NA	NA	NA	NA
Mature Aril Color: purple (0), brown (1), reddish-yellow (2)	0	0	2	NA	NA	1	0	0	0	NA	NA	NA	NA	NA	NA	NA	NA	NA	NA	NA	NA	NA	NA	NA	NA	NA	NA	NA	NA	NA	NA	NA
Mature Aril with streaked puple color: Yes (0); No (1)	0	0	1	1	1	1	1	1	1	NA	NA	NA	NA	NA	NA	NA	NA	NA	NA	NA	NA	NA	NA	NA	NA	NA	NA	NA	NA	NA	NA	NA
Apical mucro on aril: No (0), Yes (1)	0	1	1	1	1	1	1	1	1	NA	NA	NA	NA	NA	NA	NA	NA	NA	NA	NA	NA	NA	NA	NA	NA	NA	NA	NA	NA	NA	NA	NA
Smell of crushed leaves: Aromatic (1), fetid (0)	1	0	1	1	1	1	1	1	1	NA	NA	NA	NA	NA	NA	NA	NA	NA	NA	NA	NA	NA	NA	NA	NA	NA	NA	NA	NA	NA	NA	NA
Adaxial leaf surface groove length: no groove (0); < 1/2 leaf length (1), > 1/2 leaf length (2)	0	2	2	1	2	0	2	2	2	NA	NA	NA	NA	NA	NA	NA	NA	NA	NA	NA	NA	NA	NA	NA	NA	NA	NA	NA	NA	NA	NA	NA
Auxiliary sclereids: absent (0), present (1)	0	0	？	0	？	1	0	0	0	NA	NA	NA	NA	NA	NA	NA	NA	NA	NA	NA	NA	NA	NA	NA	NA	NA	NA	NA	NA	NA	NA	NA
Angle of Leaf to branchlet axis: less than 90° (0), about 90° (1)	0	0	0	1	1	1	1	1	1	NA	NA	NA	NA	NA	NA	NA	NA	NA	NA	0	NA	NA	NA	NA	NA	NA	NA	NA	NA	NA	NA	NA
Average Leaf length: Less than 2.5 cm (0); between 2.5 and 5 cm; Greater than 5 cm (2)	1	1	2	0	1	0	0	0	0	NA	0	1	0	NA	NA	NA	0	0	0	0	NA	2	1	NA	2	1	NA	0	NA	1	1	NA
Leaf width: Less than 4 mm (0); Greater than 4 mm (1)	0	0	1	0	0	0	0	0	0	NA	0	0	0	NA	NA	NA	1	0	1	0	NA	0	0	NA	0	0	NA	0	NA	0	0	0
Stomatal band width: narrow (0); intermediate (1); wide (2)	1	0	2	1	1	1	1	1	1	NA	NA	0	NA	NA	NA	NA	NA	NA	NA	0	NA	NA	1	NA	1	NA	NA	NA	NA	1	NA	NA
Seed length: Less than 2.5 cm (0); between 2.5 and 3 cm; Greater than 3 cm (2)	1	1	1	1	1	2	0	0	0	NA	NA	NA	NA	NA	0	NA	0	NA	NA	NA	NA	NA	NA	NA	NA	NA	NA	NA	NA	NA	NA	NA
Seed length/width ration: Short (0); Long (1)	1	0	0	0	0	0	0	0	0	NA	NA	NA	NA	NA	1	NA	0	NA	NA	NA	NA	NA	NA	NA	NA	NA	NA	NA	NA	NA	NA	NA
Tree Height: >20 m (0); < 20 m (1)	0	1	1	0	0	0	0	1	1	NA	NA	NA	NA	NA	NA	NA	NA	NA	NA	NA	NA	NA	NA	NA	NA	NA	NA	NA	NA	NA	NA	NA
Diameter at Breast Height (DBH): > 0.5 m (0); < 0.5 m (1)	0	0	1	0	0	0	0	1	0	NA	NA	NA	NA	NA	NA	NA	NA	NA	NA	NA	NA	NA	NA	NA	NA	NA	NA	NA	NA	NA	NA	NA
Leaf flatness: more than two-ranked (0); one-ranked arrangement (1); two-ranked arrangement (2)	0	0	1	2	2	2	2	2	2	NA	NA	NA	0	NA	NA	NA	NA	NA	NA	NA	NA	NA	NA	NA	NA	NA	NA	NA	NA	NA	NA	NA
Leaf distance: away (0); close (1)	0	0	0	1	1	1	0	0	0	NA	NA	NA	NA	NA	NA	NA	NA	NA	NA	NA	NA	NA	NA	NA	NA	NA	NA	NA	NA	NA	NA	NA
Leaf awl length: none (0); < 0.5 mm (1); > 0.5mm (2)	2	2	0	1	1	1	1	1	1	NA	NA	NA	NA	NA	NA	NA	NA	NA	NA	NA	NA	NA	NA	NA	NA	NA	NA	NA	NA	NA	NA	NA
Distribution altitude: Mean < 100 m (0); Mean < 1000 m; Mean > 1000 m (2)	2	0	1	2	2	1	1	1	1	NA	NA	NA	NA	NA	NA	NA	NA	NA	NA	NA	NA	NA	NA	NA	NA	NA	NA	NA	NA	NA	NA	NA
Note: * means fossil species, which has details in TableS1.
